# Predator adaptation to single prey species yields positive specialization and multiple forms of diversification

**DOI:** 10.64898/2026.05.15.725110

**Authors:** Marco La Fortezza, Sophie Scheiwiller, Sébastien Wielgoss, Yuen-Tsu Nicco Yu, Severin Frei, Gregory J. Velicer

**Affiliations:** Institute for Integrative Biology, Department of Environmental Systems Science, ETH Zurich, Zurich, Switzerland

## Abstract

Ecological specialization emerges when adaptation to a focal context increases fitness in that context relative to others. Experimental evolution has been widely used to study microbial specialization in abiotic environments but not predatory specialization. Here we demonstrate evolutionary specialization by a bacterial predator and characterize associated diversification of its predation profile. Populations of the bacterium *Myxococcus xanthus* evolving on single, non-evolving prey species diverged in predatory performance, showing increased performance on their home prey relative to their common ancestor, and relative to foreign prey not encountered during adaptation. Adaptation to the single-prey environments resulted in striking radiation of performance profiles across a diverse panel of foreign prey that was shaped interactively by selection, chance, and indirect effects, with home-prey identity modulating the degree of stochastic indirect diversification. Despite a great diversity of indirect evolutionary effects, correlated evolution was net-positive, yielding positive predatory specialization as the general outcome. Genomic evolution mirrored phenotypic evolution in that degrees of genomic parallelism differed as a function of home-prey identity. These findings show that adaptation to even simple biotic conditions can generate great ecological and behavioral diversity, linking direct selection, deterministic indirect effects of adaptation, stochasticity, and the origins of predator specialization and diversification.
