## Supplemental Table 4 for "Predator adaptation to single prey species yields positive specialization and multiple forms of diversification"

### Sheet: ANCESTRAL
Predicted mutations
position	mutation	GVM1 (NP-1)	GVM3 (NP-2)	GVM5 (NP-3)	GVM7 (NP-4)	GVM89 (Ec-1)	GVM91 (Ec-2)	GVM93 (Ec-3)	GVM95 (Ec-4)	GVM97 (Bs-1)	GVM99 (Bs-2)	GVM101 (Bs-3)	GVM103 (Bs-4)	annotation	gene	description
830,180	T→G	1	1	1	1	1	1	1	1	1	1	1	1	*151E (TAG→GAG)	MXAN_0727 →	response regulator transcription factor
1,717,943	G→T	1	1	1	1	1	1	1	1	1	1	1	1	R35R (CGC→CGA)	MXAN_1458 ←	THUMP domain‑containing protein
2,304,200	Δ1 bp	1	1	1	1	1	1	1	1	1	1	1	1	coding (214/897 nt)	MXAN_1970 →	metalloregulator ArsR/SmtB family transcription factor
5,391,338	G→A	1	1	1	1	1	1	1	1	1	1	1	1	T199M (ACG→ATG)	MXAN_4388 ←	lysine 5,6‑aminomutase subunit alpha
5,893,144	A→C	1	1	1	1	1	1	1	1	1	1	1	1	intergenic (‑1475/+43)	MXAN_4700 ← / ← rrf	serine/threonine protein kinase/5S ribosomal RNA
6,287,570	C→A	1	1	1	1	1	1	1	1	1	1	1	1	intergenic (‑61/‑189)	MXAN_5029 ← / → MXAN_5030	MarR family transcriptional regulator/TolC family protein
7,101,832	T→C	1	1	1	1	1	1	1	1	1	1	1	1	T128T (ACT→ACC)	ftsY →	signal recognition particle‑docking protein FtsY
8,891,203	G→T	1			1	1			1	1			1	P72H (CCC→CAC)	cmr4 ←	type III‑B CRISPR module RAMP protein Cmr4

### Sheet: Artifacts
Predicted mutations
position	mutation	GVM1 (NP-1)	GVM3 (NP-2)	GVM5 (NP-3)	GVM7 (NP-4)	GVM89 (Ec-1)	GVM91 (Ec-2)	GVM93 (Ec-3)	GVM95 (Ec-4)	GVM97 (Bs-1)	GVM99 (Bs-2)	GVM101 (Bs-3)	GVM103 (Bs-4)	annotation	gene	description
2,124,419	Δ1 bp	0.075	0.087	0.064	0.115	0.125	0.116	0.085	0.063	Δ	0.08	0.06	0.052	intergenic (+279/+85)	MXAN_1796 → / ← MXAN_1797	hypothetical protein/IS3 family transposase
2,124,420	Δ1 bp	0.075	0.087	0.064	0.115	0.125	0.116	0.085	0.063	Δ	0.08	0.06	0.052	intergenic (+280/+84)	MXAN_1796 → / ← MXAN_1797	hypothetical protein/IS3 family transposase
5,998,849	C→T	0.342	0.659	0.325	0.239	0.325	0.289	0.246	0.332	0.229	0.293	0.344	0.332	P1039P (CCG→CCA)	MXAN_4798 ←	Ig‑like domain‑containing protein
5,998,879	T→C	0.459	0.626	0.396	0.332	0.422	0.393	0.353	0.44	0.348	0.366	0.45	0.433	R1029R (AGA→AGG)	MXAN_4798 ←	Ig‑like domain‑containing protein
5,999,065	T→C	0.464	0.458	0.494	0.543	0.453	0.461	0.466	0.414	0.464	0.408	0.538	0.444	E967E (GAA→GAG)	MXAN_4798 ←	Ig‑like domain‑containing protein
5,999,392	A→C	0.057		0.104		0.078	0.095		0.077		0.087	0.091	0.052	D858E (GAT→GAG) ‡	MXAN_4798 ←	Ig‑like domain‑containing protein
5,999,393	T→G	0.057		0.104		0.076	0.094		0.076		0.085	0.09	0.052	D858A (GAT→GCT) ‡	MXAN_4798 ←	Ig‑like domain‑containing protein
5,999,394	C→A	0.058		0.103		0.076	0.093		0.076		0.085	0.09	0.052	D858Y (GAT→TAT) ‡	MXAN_4798 ←	Ig‑like domain‑containing protein
5,999,398	C→G	0.057		0.102		0.075	0.091		0.078		0.084	0.09	0.051	R856S (AGG→AGC) ‡	MXAN_4798 ←	Ig‑like domain‑containing protein
5,999,399	C→G	0.057		0.102		0.075	0.091		0.078		0.084	0.09	0.051	R856T (AGG→ACG) ‡	MXAN_4798 ←	Ig‑like domain‑containing protein
5,999,400	T→C	0.056		0.101		0.074	0.09		0.076		0.083	0.09	0.05	R856G (AGG→GGG) ‡	MXAN_4798 ←	Ig‑like domain‑containing protein
5,999,404	G→T	0.058		0.104		0.078	0.095		0.08		0.086	0.094	0.053	P854P (CCC→CCA)	MXAN_4798 ←	Ig‑like domain‑containing protein
5,999,411	T→G	0.055		0.099		0.073	0.089		0.075		0.082	0.089	0.055	K852T (AAG→ACG) ‡	MXAN_4798 ←	Ig‑like domain‑containing protein
5,999,412	T→G	0.055		0.099		0.073	0.089		0.075		0.082	0.089	0.055	K852Q (AAG→CAG) ‡	MXAN_4798 ←	Ig‑like domain‑containing protein
5,999,419	A→G			0.061			0.058							N849N (AAT→AAC)	MXAN_4798 ←	Ig‑like domain‑containing protein

### Sheet: EVOLVED
	Coverage	220	220	210	212	227	211	213	213	209	195	195	215	213
position	mutation	GVM1 (NP-1)	GVM3 (NP-2)	GVM5 (NP-3)	GVM7 (NP-4)	GVM89 (Ec-1)	GVM91 (Ec-2)	GVM93 (Ec-3)	GVM95 (Ec-4)	GVM97 (Bs-1)	GVM99 (Bs-2)	GVM101 (Bs-3)	GVM103 (Bs-4)	annotation	gene	AA-ori	POS	AA-new	Change	SNP effect	description
239,014	Δ3 bp					1								coding (341‑343/2859 nt)	MXAN_0195 ←					inframe-deletion	PAS domain S‑box protein
277,351	C→T												1	intergenic (‑471/‑14)	MXAN_0227 ← / → MXAN_0228					intergenic	methyl‑accepting chemotaxis protein/helix‑turn‑helix domain‑containing protein
308,938	T→C							1						F383L (TTC→CTC)	MXAN_0260 →	F	383	L	FL	nonsynonymous	cation:proton antiporter
343,214	C→T			1										A37V (GCG→GTG)	MXAN_0289 →	A	37	V	AV	nonsynonymous	thioredoxin family protein
345,175	C→T		1											Q691* (CAG→TAG)	MXAN_0289 →	Q	691	*	Q*	nonsynonymous	thioredoxin family protein
413,728	G→A	1												R222W (CGG→TGG)	MXAN_0352 ←	R	222	W	RW	nonsynonymous	RimK family alpha‑L‑glutamate ligase
429,912	T→C										1			T161A (ACG→GCG)	MXAN_0362 ←	T	161	A	TA	nonsynonymous	DUF4114 domain‑containing protein
522,876	C→T								1					Q102* (CAG→TAG)	MXAN_0459 →	Q	102	*	Q*	nonsynonymous	ATP‑binding protein
659,229	G→A			1										L645L (CTG→CTA)	MXAN_0571 →	L	645	L	LL	synonymous	PAS domain‑containing sensor histidine kinase
664,906	T→C										1			M151T (ATG→ACG)	infC →	M	151	T	MT	nonsynonymous	translation initiation factor IF‑3
704,984	C→T					1								intergenic (+106/‑25)	MXAN_0609 → / → MXAN_0610					intergenic	phosphatase PAP2 family protein/histone deacetylase
707,471	Δ1 bp							1						intergenic (+30/‑132)	MXAN_0611 → / → MXAN_0612					intergenic	acyltransferase/PAS domain S‑box protein
760,242	Δ1 bp					1								coding (682/699 nt)	MXAN_0660 ←					frameshift-deletion	hypothetical protein
813,699	A→C			0.064										R589R (CGA→CGC)	MXAN_0712 →	R	589	R	RR	synonymous	HAMP domain‑containing protein
813,897	G→T		0.06								0.054	0.062		V655V (GTG→GTT)	MXAN_0712 →	V	655	V	VV	synonymous	HAMP domain‑containing protein
1,202,354	T→C										1			F12S (TTC→TCC)	MXAN_1029 →	F	12	S	FS	nonsynonymous	glycosyltransferase family 4 protein
1,267,765	C→T											0.196		Q27* (CAG→TAG)	MXAN_1087 →	Q	27	*	Q*	nonsynonymous	TIGR02266 family protein
1,342,406	T→C												1	Y219C (TAC→TGC)	MXAN_1151 ←	Y	219	C	YC	nonsynonymous	ABC transporter substrate‑binding protein
1,601,842	C→G				0.102									A701A (GCC→GCG)	acnA →	A	701	A	AA	synonymous	aconitate hydratase AcnA
1,604,925	+CGAGCCGTC					0.185								coding (2611/4485 nt)	MXAN_1365 ←					inframe-insertion	PilC/PilY family type IV pilus protein
1,605,494	C→T						1							W681* (TGG→TAG)	MXAN_1365 ←	W	681	*	W*	nonsynonymous	PilC/PilY family type IV pilus protein
1,666,537	G→A							1						Q28* (CAG→TAG)	MXAN_1417 ←	Q	28	*	Q*	nonsynonymous	DUF2058 family protein
1,683,729	C→T											1		P465S (CCT→TCT)	MXAN_1429 →	P	465	S	PS	nonsynonymous	transcriptional regulator
1,787,819	A→G									1				intergenic (‑166/‑90)	glgC ← / → MXAN_1525					intergenic	glucose‑1‑phosphate adenylyltransferase/GGDEF domain‑containing protein
1,859,906	A→C									1				L44R (CTG→CGG)	MXAN_1583 ←	L	44	R	LR	nonsynonymous	threonine/serine exporter family protein
1,983,060	C→G				0.333									V30L (GTC→CTC)	MXAN_1675 ←	V	30	L	VL	nonsynonymous	SDR family oxidoreductase
2,045,850	C→A										0.102			P370P (CCC→CCA)	MXAN_1728 →	P	370	P	PP	synonymous	heparan‑alpha‑glucosaminide N‑acetyltransferase domain‑containing protein
2,124,419	Δ4 bp									0.053				intergenic (+279/+82)	MXAN_1796 → / ← MXAN_1797					intergenic	hypothetical protein/IS3 family transposase
2,194,339	Δ30 bp												0.071	coding (145‑174/813 nt)	MXAN_1872 ←					inframe-deletion	BRO family protein
2,328,274	A→T	1												E17V (GAG→GTG)	rpsI →	E	17	V	EV	nonsynonymous	30S ribosomal protein S9
2,405,771	Δ1 bp									1				coding (993/2169 nt)	pnp →					frameshift-deletion	polyribonucleotide nucleotidyltransferase
2,468,628	A→T				0.326									L259Q (CTG→CAG)	MXAN_2137 ←	L	259	Q	LQ	nonsynonymous	aldo/keto reductase
2,557,665	T→C										1			Y149C (TAC→TGC)	MXAN_2216 ←	Y	149	C	YC	nonsynonymous	helix‑turn‑helix transcriptional regulator
2,632,851	C→T								1					P621L (CCG→CTG)	MXAN_2268 →	P	621	L	PL	nonsynonymous	ABC transporter permease
2,748,213	A→C	1												Y419S (TAC→TCC)	MXAN_2363 →	Y	419	S	YS	nonsynonymous	glutamine‑‑tRNA ligase/YqeY domain fusion protein
2,803,548	A→C			1										F232V (TTC→GTC)	fusA ←	F	232	V	FV	nonsynonymous	elongation factor G
2,919,422	T→G												1	D95A (GAC→GCC)	gspG ←	D	95	A	DA	nonsynonymous	type II secretion system major pseudopilin GspG
2,963,301	Δ3 bp												0.095	coding (1615‑1617/1704 nt)	pcnB →					inframe-deletion	polynucleotide adenylyltransferase PcnB
2,965,267:1	+G							1						coding (888/951 nt)	MXAN_2548 ←					frameshift-insertion	RluA family pseudouridine synthase
2,966,807	C→T		1											E163K (GAG→AAG)	MXAN_2549 ←	E	163	K	EK	nonsynonymous	serine/threonine protein kinase
3,011,312	T→C						0.944							L687P (CTC→CCC)	MXAN_2586 →	L	687	P	LP	nonsynonymous	serine/threonine protein kinase
3,106,097:1	+A						1							coding (2039/2385 nt)	MXAN_2661 ←					frameshift-insertion	bifunctional metallophosphatase/5'‑nucleotidase
3,106,156	Δ1 bp									1				coding (1980/2385 nt)	MXAN_2661 ←					frameshift-deletion	bifunctional metallophosphatase/5'‑nucleotidase
3,107,064	G→A					1								Q358* (CAG→TAG)	MXAN_2661 ←	Q	358	*	Q*	nonsynonymous	bifunctional metallophosphatase/5'‑nucleotidase
3,107,465	A→G								1					L224P (CTG→CCG)	MXAN_2661 ←	L	224	P	LP	nonsynonymous	bifunctional metallophosphatase/5'‑nucleotidase
3,107,730	G→T			1										L136I (CTC→ATC)	MXAN_2661 ←	L	136	I	LI	nonsynonymous	bifunctional metallophosphatase/5'‑nucleotidase
3,107,808	C→G										1			G110R (GGC→CGC)	MXAN_2661 ←	G	110	R	GR	nonsynonymous	bifunctional metallophosphatase/5'‑nucleotidase
3,107,987	T→C							1						Y50C (TAT→TGT)	MXAN_2661 ←	Y	50	C	YC	nonsynonymous	bifunctional metallophosphatase/5'‑nucleotidase
3,115,367	A→G											0.063		Q26Q (CAA→CAG)	MXAN_2668 →	Q	26	Q	QQ	synonymous	pyruvate dehydrogenase complex dihydrolipoamide acetyltransferase
3,219,201	A→T							1						I450F (ATC→TTC)	MXAN_2763 →	I	450	F	IF	nonsynonymous	ATP‑binding protein
3,286,589	C→T				0.375									L800L (CTG→TTG)	MXAN_2814 →	L	800	L	LL	synonymous	N‑acetylmuramoyl‑L‑alanine amidase
3,327,486	A→G		0.074			0.062	0.06					0.07		R9R (CGT→CGC)	MXAN_2855 ←	R	9	R	RR	synonymous	mersacidin/lichenicidin family type 2 lantibiotic
3,393,528	C→A									1				S268* (TCG→TAG)	MXAN_2902 →	S	268	*	S*	nonsynonymous	sigma 54‑interacting transcriptional regulator
3,409,987	C→A				0.565									intergenic (+236/‑72)	MXAN_2911 → / → MXAN_2912					intergenic	serine/threonine protein kinase/MerR family transcriptional regulator
3,465,517	C→T					1								Q118* (CAG→TAG)	MXAN_2957 →	Q	118	*	Q*	nonsynonymous	sigma‑70 family RNA polymerase sigma factor
3,495,196	C→G									1				Y290* (TAC→TAG)	MXAN_2980 →	Y	290	*	Y*	nonsynonymous	serine/threonine protein kinase
3,510,037	G→T									1				S681S (TCC→TCA)	MXAN_2992 ←	S	681	S	SS	synonymous	glycosyltransferase
3,590,850	T→C		1											V88A (GTC→GCC)	MXAN_3061 →	V	88	A	VA	nonsynonymous	RimK family alpha‑L‑glutamate ligase
3,603,022	C→T												1	A1322V (GCG→GTG)	rpoB →	A	1322	V	AV	nonsynonymous	DNA‑directed RNA polymerase subunit beta
3,607,344	C→T								1					S1309F (TCC→TTC)	rpoC →	S	1309	F	SF	nonsynonymous	DNA‑directed RNA polymerase subunit beta'
3,620,251	C→T	1												P1142L (CCT→CTT)	MXAN_3092 →	P	1142	L	PL	nonsynonymous	protein kinase
3,639,446	+CACGCAT						0.201							coding (7/1449 nt)	MXAN_3106 →					frameshift-insertion	pilus assembly protein N‑terminal domain‑containing protein
3,640,053	C→A							1						A205E (GCG→GAG)	MXAN_3106 →	A	205	E	AE	nonsynonymous	pilus assembly protein N‑terminal domain‑containing protein
3,756,398	G→C											1		H320D (CAC→GAC)	MXAN_3206 ←	H	320	D	HD	nonsynonymous	thioredoxin
3,757,018	A→C													L113R (CTC→CGC)	MXAN_3206 ←	L	113	R	LR	nonsynonymous	thioredoxin
3,765,248	Δ3 bp											0.067		coding (1443‑1445/1662 nt)	MXAN_3214 →					inframe-deletion	sigma‑54 dependent transcriptional regulator
3,796,506	T→C			0.065							0.062			Q488Q (CAA→CAG)	MXAN_3244 ←	Q	488	Q	QQ	synonymous	hypothetical protein
3,797,406	T→C										0.054	0.052	0.054	E188E (GAA→GAG)	MXAN_3244 ←	E	188	E	EE	synonymous	hypothetical protein
3,862,466	C→T											1		intergenic (+76/‑33)	rplF → / → rplR					intergenic	50S ribosomal protein L6/50S ribosomal protein L18
3,862,877	A→G											1		intergenic (+22/‑1)	rplR → / → rpsE					intergenic	50S ribosomal protein L18/30S ribosomal protein S5
3,863,052	G→A											0.191		E59K (GAG→AAG)	rpsE →	E	59	K	EK	nonsynonymous	30S ribosomal protein S5
3,886,745	2 bp→TG											1		coding (845‑846/2244 nt)	MXAN_3343 ←					frameshift-insertion	ATP‑binding protein
3,901,837	A→G												1	S440P (TCC→CCC)	MXAN_3356 ←	S	440	P	SP	nonsynonymous	oligopeptide transporter, OPT family
3,931,943	C→T	1												G26G (GGC→GGT)	MXAN_3382 →	G	26	G	GG	synonymous	cation diffusion facilitator family transporter
3,940,065	C→G												1	L921V (CTG→GTG)	carB →	L	921	V	LV	nonsynonymous	carbamoyl‑phosphate synthase large subunit
4,005,853	G→T				0.369									E71D (GAG→GAT)	MXAN_3441 →	E	71	D	ED	nonsynonymous	DUF4136 domain‑containing protein
4,126,291	C→T									1				R208C (CGC→TGC)	sdhB →	R	208	C	RC	nonsynonymous	succinate dehydrogenase iron‑sulfur subunit
4,135,735:1	+A						1							coding (198/831 nt)	rsmI →					frameshift-insertion	16S rRNA (cytidine(1402)‑2'‑O)‑methyltransferase
4,145,692	G→A											0.832		W620* (TGG→TAG)	MXAN_3559 →	W	620	*	W*	nonsynonymous	S1 RNA‑binding domain‑containing protein
4,158,711	C→T				1									V28M (GTG→ATG)	MXAN_RS17310 ←	V	28	M	VM	nonsynonymous	hypothetical protein
4,354,219	C→T							1						P151L (CCT→CTT)	MXAN_3649 →	P	151	L	PL	nonsynonymous	hypothetical protein
4,373,468	G→A							1						G352G (GGG→GGA)	MXAN_3663 →	G	352	G	GG	synonymous	hypothetical protein
4,422,456	G→T			1										intergenic (‑30/+87)	MXAN_3708 ← / ← MXAN_3709					intergenic	Uma2 family endonuclease/HAD‑IG family 5'‑nucleotidase
4,482,253	T→G				1									intergenic (+108/‑14)	MXAN_3764 → / → era					intergenic	peptidylprolyl isomerase/GTPase Era
4,486,289	C→T	0.152												L271L (CTG→TTG)	MXAN_3768 →	L	271	L	LL	synonymous	PQQ‑binding‑like beta‑propeller repeat protein
4,493,896	G→T		1											E445D (GAG→GAT)	MXAN_3774 →	E	445	D	ED	nonsynonymous	S46 family peptidase
4,535,619	G→T											0.055		V11447F (GTC→TTC)	MXAN_3779 →	V	11447	F	VF	nonsynonymous	hybrid non‑ribosomal peptide synthetase/type I polyketide synthase
4,560,157	C→T	1												D479N (GAC→AAC)	MXAN_3793 ←	D	479	N	DN	nonsynonymous	30S ribosomal protein S1
4,561,321	T→C						1							S91G (AGT→GGT)	MXAN_3793 ←	S	91	G	SG	nonsynonymous	30S ribosomal protein S1
4,617,311	A→G	0.053						0.069						intergenic (‑924/+765)	MXAN_3838 ← / ← MXAN_RS38765					intergenic	HEAT repeat domain‑containing protein/rRNA pseudouridine synthase
4,655,250	G→A										0.072			R85W (CGG→TGG)	MXAN_3876 ←	R	85	W	RW	nonsynonymous	cytochrome c family protein
4,662,036	A→C						1							E190A (GAG→GCG)	MXAN_3880 →	E	190	A	EA	nonsynonymous	MFS transporter
4,862,310	C→T								1					Q70* (CAG→TAG)	lon →	Q	70	*	Q*	nonsynonymous	endopeptidase La
4,862,862	C→T							1						R254C (CGC→TGC)	lon →	R	254	C	RC	nonsynonymous	endopeptidase La
4,863,222	Δ10 bp										1			coding (1120‑1129/2484 nt)	lon →					frameshift-deletion	endopeptidase La
4,878,605	G→T						1							A3484A (GCC→GCA)	MXAN_4000 ←	A	3484	A	AA	synonymous	non‑ribosomal peptide synthetase
4,941,497	C→T											1		D35N (GAC→AAC)	MXAN_4033 ←	D	35	N	DN	nonsynonymous	hypothetical protein
5,041,304	A→C		0.775											V63G (GTC→GGC)	MXAN_4096 ←	V	63	G	VG	nonsynonymous	P1 family peptidase
5,083,799	C→T							1						W417* (TGG→TAG)	MXAN_4138 ←	W	417	*	W*	nonsynonymous	tetratricopeptide repeat protein
5,084,312	A→G			1										F246S (TTC→TCC)	MXAN_4138 ←	F	246	S	FS	nonsynonymous	tetratricopeptide repeat protein
5,084,331	G→A		1											R240W (CGG→TGG)	MXAN_4138 ←	R	240	W	RW	nonsynonymous	tetratricopeptide repeat protein
5,084,723	A→C	1												I109S (ATC→AGC)	MXAN_4138 ←	I	109	S	IS	nonsynonymous	tetratricopeptide repeat protein
5,084,823	T→C								1					T76A (ACG→GCG)	MXAN_4138 ←	T	76	A	TA	nonsynonymous	tetratricopeptide repeat protein
5,086,163	T→C											1		D752G (GAT→GGT)	MXAN_4140 ←	D	752	G	DG	nonsynonymous	response regulator
5,088,644	G→A						1							A354V (GCG→GTG)	MXAN_4141 ←	A	354	V	AV	nonsynonymous	methyl‑accepting chemotaxis protein
5,088,813	A→C				1									S298A (TCC→GCC)	MXAN_4141 ←	S	298	A	SA	nonsynonymous	methyl‑accepting chemotaxis protein
5,089,010	A→G					1								V232A (GTG→GCG)	MXAN_4141 ←	V	232	A	VA	nonsynonymous	methyl‑accepting chemotaxis protein
5,089,316	A→C										1			V130G (GTC→GGC)	MXAN_4141 ←	V	130	G	VG	nonsynonymous	methyl‑accepting chemotaxis protein
5,089,346	A→G												1	L120P (CTC→CCC)	MXAN_4141 ←	L	120	P	LP	nonsynonymous	methyl‑accepting chemotaxis protein
5,090,824	G→A							1						A31T (GCG→ACG)	MXAN_4144 →	A	31	T	AT	nonsynonymous	response regulator
5,173,322	Δ1 bp			0.058		0.052								coding (140/834 nt)	MXAN_4214 →					frameshift-deletion	MBL fold metallo‑hydrolase
5,173,323	Δ1 bp			0.058		0.052								coding (141/834 nt)	MXAN_4214 →					frameshift-deletion	MBL fold metallo‑hydrolase
5,400,884	G→A							1						Q640* (CAG→TAG)	MXAN_4396 ←	Q	640	*	Q*	nonsynonymous	carboxypeptidase regulatory‑like domain‑containing protein
5,461,287	C→A											0.831		P3861Q (CCG→CAG)	MXAN_4414 →	P	3861	Q	PQ	nonsynonymous	non‑ribosomal peptide synthetase
5,477,160	T→C											0.856		D17G (GAC→GGC)	MXAN_4427 ←	D	17	G	DG	nonsynonymous	protein‑tyrosine‑phosphatase
5,542,253	G→A	0.092												R521H (CGT→CAT)	MXAN_4475 →	R	521	H	RH	nonsynonymous	DEAD/DEAH box helicase
5,686,015	G→A									1				Q189* (CAG→TAG)	MXAN_4557 ←	Q	189	*	Q*	nonsynonymous	serine/threonine protein kinase
5,693,912	G→A										1			Q512* (CAG→TAG)	MXAN_4562 ←	Q	512	*	Q*	nonsynonymous	SpoIIE family protein phosphatase
5,696,218	C→A			0.055										L171I (CTC→ATC)	MXAN_4563 →	L	171	I	LI	nonsynonymous	M50 family metallopeptidase
5,822,691	T→G											0.167		I128L (ATC→CTC)	MXAN_4640 ←	I	128	L	IL	nonsynonymous	ATP‑binding protein
5,887,411	G→A												1	Q446* (CAG→TAG)	MXAN_4699 ←	Q	446	*	Q*	nonsynonymous	lysine 2,3‑aminomutase
5,887,936	C→G											1		A271P (GCG→CCG)	MXAN_4699 ←	A	271	P	AP	nonsynonymous	lysine 2,3‑aminomutase
5,889,719	G→A								1					Q651* (CAG→TAG)	MXAN_4700 ←	Q	651	*	Q*	nonsynonymous	serine/threonine protein kinase
5,935,545	G→A						1							P59S (CCG→TCG)	MXAN_4737 ←	P	59	S	PS	nonsynonymous	HDIG domain‑containing protein
5,982,395	G→A			1										A344V (GCG→GTG)	MXAN_4784 ←	A	344	V	AV	nonsynonymous	SulP family inorganic anion transporter
6,143,742	A→G		0.779											D2G (GAT→GGT)	MXAN_4910 →	D	2	G	DG	nonsynonymous	zf‑TFIIB domain‑containing protein
6,143,744	T→G									1				C3G (TGC→GGC)	MXAN_4910 →	C	3	G	CG	nonsynonymous	zf‑TFIIB domain‑containing protein
6,143,779	Δ1 bp											1		coding (42/390 nt)	MXAN_4910 →					frameshift-deletion	zf‑TFIIB domain‑containing protein
6,203,294	Δ1 bp							1						coding (653/1620 nt)	MXAN_4958 →					frameshift-deletion	helix‑turn‑helix transcriptional regulator
6,288,737	C→T										1			Q327* (CAG→TAG)	MXAN_5030 →	Q	327	*	Q*	nonsynonymous	TolC family protein
6,288,746	G→T												1	E330* (GAG→TAG)	MXAN_5030 →	E	330	*	E*	nonsynonymous	TolC family protein
6,289,516	C→T						1							Q165* (CAG→TAG)	MXAN_5031 →	Q	165	*	Q*	nonsynonymous	efflux RND transporter periplasmic adaptor subunit
6,290,041	C→T											1		Q340* (CAG→TAG)	MXAN_5031 →	Q	340	*	Q*	nonsynonymous	efflux RND transporter periplasmic adaptor subunit
6,290,306	G→C			1										A34P (GCC→CCC)	MXAN_5032 →	A	34	P	AP	nonsynonymous	multidrug efflux RND transporter permease subunit
6,290,478	T→G									1				I91S (ATC→AGC)	MXAN_5032 →	I	91	S	IS	nonsynonymous	multidrug efflux RND transporter permease subunit
6,291,466:1	+T								1					coding (1260/3147 nt)	MXAN_5032 →					frameshift-insertion	multidrug efflux RND transporter permease subunit
6,291,805	Δ2 bp					1								coding (1599‑1600/3147 nt)	MXAN_5032 →					frameshift-deletion	multidrug efflux RND transporter permease subunit
6,292,976	C→T							1						Q924* (CAG→TAG)	MXAN_5032 →	Q	924	*	Q*	nonsynonymous	multidrug efflux RND transporter permease subunit
6,426,490	A→C												1	L14R (CTC→CGC)	cheB ←	L	14	R	LR	nonsynonymous	chemotaxis‑specific protein‑glutamate methyltransferase CheB
6,436,760	G→A									1				intergenic (‑43/‑177)	MXAN_5152 ← / → MXAN_5153					intergenic	OmpA family protein/sigma‑54 dependent transcriptional regulator
6,489,003	Δ8 bp								1					coding (944‑951/1338 nt)	MXAN_5196 ←					frameshift-deletion	DUF4388 domain‑containing protein
6,490,353:1	+G					1								coding (595/987 nt)	MXAN_5197 ←					frameshift-insertion	thioredoxin domain‑containing protein
6,498,685	C→A												1	S294R (AGC→AGA)	rpoD →	S	294	R	SR	nonsynonymous	RNA polymerase sigma factor RpoD
6,499,578	T→C									1				V592A (GTC→GCC)	rpoD →	V	592	A	VA	nonsynonymous	RNA polymerase sigma factor RpoD
6,652,578	G→A												1	T204I (ACC→ATC)	rpsB ←	T	204	I	TI	nonsynonymous	30S ribosomal protein S2
6,678,535	T→C										1			T164A (ACG→GCG)	MXAN_5364 ←	T	164	A	TA	nonsynonymous	sigma‑54 dependent transcriptional regulator
6,679,133	T→C	1												Y491C (TAC→TGC)	MXAN_5365 ←	Y	491	C	YC	nonsynonymous	response regulator
6,680,177	T→C			1										N143S (AAC→AGC)	MXAN_5365 ←	N	143	S	NS	nonsynonymous	response regulator
6,680,294	A→G								1					I104T (ATC→ACC)	MXAN_5365 ←	I	104	T	IT	nonsynonymous	response regulator
6,685,527	+GATGGC				0.553									coding (2065/2241 nt)	fadJ ←					inframe-insertion	fatty acid oxidation complex subunit alpha FadJ
6,831,379	C→T	1												Q230Q (CAG→CAA)	MXAN_5488 ←	Q	230	Q	QQ	synonymous	DUF1592 domain‑containing protein
6,955,634	A→G						0.055						0.054	D1618D (GAT→GAC)	MXAN_5598 ←	D	1618	D	DD	synonymous	Ig‑like domain‑containing protein
6,966,613	G→A				0.5									A338V (GCG→GTG)	murG ←	A	338	V	AV	nonsynonymous	undecaprenyldiphospho‑muramoylpentapeptide beta‑N‑acetylglucosaminyltransferase
7,056,544	C→T	0.061												S99S (TCC→TCT)	MXAN_5692 →	S	99	S	SS	synonymous	L,D‑transpeptidase family protein
7,070,726	G→A			1										L84L (CTG→TTG)	MXAN_5703 ←	L	84	L	LL	synonymous	PspA/IM30 family protein
7,118,327	T→C								1					K51R (AAG→AGG)	MXAN_5749 ←	K	51	R	KR	nonsynonymous	hypothetical protein
7,135,516	G→A									1				Q855* (CAG→TAG)	MXAN_5764 ←	Q	855	*	Q*	nonsynonymous	translocation/assembly module TamB
7,151,709	T→G								1					I150L (ATC→CTC)	MXAN_5776 ←	I	150	L	IL	nonsynonymous	type IV pilus assembly protein PilM
7,158,726	C→T												1	intergenic (‑77/+72)	MXAN_5782 ← / ← MXAN_5783					intergenic	ABC transporter/prepilin‑type N‑terminal cleavage/methylation domain‑containing protein
7,166,230	T→A			1										D206V (GAC→GTC)	pilB ←	D	206	V	DV	nonsynonymous	type IV‑A pilus assembly ATPase PilB
7,260,236	T→C											0.807		I380T (ATC→ACC)	MXAN_5852 →	I	380	T	IT	nonsynonymous	ATP‑binding protein
7,261,983	Δ1 bp			1		1							1	coding (2886/2973 nt)	MXAN_5852 →					frameshift-deletion	ATP‑binding protein
7,262,688	T→G										1			F208V (TTC→GTC)	MXAN_5853 →	F	208	V	FV	nonsynonymous	sigma‑54 dependent transcriptional regulator
7,266,930	G→A						1							D410N (GAC→AAC)	acs →	D	410	N	DN	nonsynonymous	acetate‑‑CoA ligase
7,442,433	A→C				1									T6P (ACC→CCC)	MXAN_6012 →	T	6	P	TP	nonsynonymous	response regulator
7,442,440	T→G		1											L8R (CTG→CGG)	MXAN_6012 →	L	8	R	LR	nonsynonymous	response regulator
7,442,652	A→G			1										T79A (ACG→GCG)	MXAN_6012 →	T	79	A	TA	nonsynonymous	response regulator
7,442,735	2 bp→AT	1												coding (318‑319/375 nt)	MXAN_6012 →					frameshift-insertion	response regulator
7,442,758	T→G							1						I114S (ATC→AGC)	MXAN_6012 →	I	114	S	IS	nonsynonymous	response regulator
7,442,775	C→T					1	1					1		Q120* (CAG→TAG)	MXAN_6012 →	Q	120	*	Q*	nonsynonymous	response regulator
7,460,311	T→G				0.269									D40A (GAC→GCC)	MXAN_6028 ←	D	40	A	DA	nonsynonymous	chemotaxis protein CheB
7,461,776	Δ1 bp									1				coding (795/2145 nt)	MXAN_6029 ←					frameshift-deletion	response regulator
7,471,170	A→C				1									T41P (ACC→CCC)	MXAN_6037 →	T	41	P	TP	nonsynonymous	cold‑shock protein
7,488,586	G→A										1			A131V (GCG→GTG)	MXAN_6050 ←	A	131	V	AV	nonsynonymous	DNA mismatch repair protein MutT
7,665,284	G→A										0.09			intergenic (+153/‑27)	MXAN_6198 → / → MXAN_6199					intergenic	AAA family ATPase/proline racemase family protein
7,735,069	C→A						1							L180M (CTG→ATG)	MXAN_6261 →	L	180	M	LM	nonsynonymous	reverse transcriptase family protein
7,779,218	G→C											1		S28W (TCG→TGG)	MXAN_RS30530 ←	S	28	W	SW	nonsynonymous	hypothetical protein
8,050,767	G→A									1				Q153* (CAG→TAG)	ptsP ←	Q	153	*	Q*	nonsynonymous	phosphoenolpyruvate‑‑protein phosphotransferase
8,104,135	A→C										0.056			C75W (TGT→TGG)	MXAN_6577 ←	C	75	W	CW	nonsynonymous	hypothetical protein
8,190,706	Δ2 bp											1		coding (591‑592/885 nt)	MXAN_6662 ←					frameshift-deletion	ABC transporter ATP‑binding protein
8,191,138	C→G									1				G54R (GGC→CGC)	MXAN_6662 ←	G	54	R	GR	nonsynonymous	ABC transporter ATP‑binding protein
8,208,062	T→C		0.782											Y2649C (TAT→TGT)	MXAN_6679 ←	Y	2649	C	YC	nonsynonymous	DUF6531 domain‑containing protein
8,218,538	G→T					1								E249* (GAG→TAG)	MXAN_6682 →	E	249	*	E*	nonsynonymous	hypothetical protein
8,306,664	G→A								1					V82M (GTG→ATG)	MXAN_6755 →	V	82	M	VM	nonsynonymous	hypothetical protein
8,306,923	T→G					1								V168G (GTG→GGG)	MXAN_6755 →	V	168	G	VG	nonsynonymous	hypothetical protein
8,342,287	G→A							1						L239L (CTG→CTA)	MXAN_6789 →	L	239	L	LL	synonymous	rod shape‑determining protein
8,440,324	T→G					1								M164R (ATG→AGG)	MXAN_6889 →	M	164	R	MR	nonsynonymous	helix‑turn‑helix transcriptional regulator
8,467,118	G→T											1		L402M (CTG→ATG)	MXAN_6913 ←	L	402	M	LM	nonsynonymous	cytochrome ubiquinol oxidase subunit I
8,468,316	G→T											1		P2P (CCC→CCA)	MXAN_6913 ←	P	2	P	PP	synonymous	cytochrome ubiquinol oxidase subunit I
8,555,050	Δ12 bp										1			coding (1541‑1552/2322 nt)	MXAN_6996 ←					inframe-deletion	GAF domain‑containing protein
8,565,095	C→A											1		K365N (AAG→AAT)	MXAN_7002 ←	K	365	N	KN	nonsynonymous	PAS domain S‑box protein
8,579,756	T→C		0.079		0.155									intergenic (‑688/+3681)	MXAN_RS33945 ← / ← cas2					intergenic	hypothetical protein/CRISPR‑associated endonuclease Cas2
8,579,783	Δ141 bp				0.057									intergenic (‑715/+3514)	MXAN_RS33945 ← / ← cas2					intergenic	hypothetical protein/CRISPR‑associated endonuclease Cas2
8,579,965	G→A		0.074		0.068									intergenic (‑897/+3472)	MXAN_RS33945 ← / ← cas2					intergenic	hypothetical protein/CRISPR‑associated endonuclease Cas2
8,580,248	C→A	0.066												intergenic (‑1180/+3189)	MXAN_RS33945 ← / ← cas2					intergenic	hypothetical protein/CRISPR‑associated endonuclease Cas2
8,580,919	Δ142 bp	0.126												intergenic (‑1851/+2377)	MXAN_RS33945 ← / ← cas2					intergenic	hypothetical protein/CRISPR‑associated endonuclease Cas2
8,581,174	T→A												0.066	intergenic (‑2106/+2263)	MXAN_RS33945 ← / ← cas2					intergenic	hypothetical protein/CRISPR‑associated endonuclease Cas2
8,581,174	T→C			0.092			0.074							intergenic (‑2106/+2263)	MXAN_RS33945 ← / ← cas2					intergenic	hypothetical protein/CRISPR‑associated endonuclease Cas2
8,581,447	G→A	0.056												intergenic (‑2379/+1990)	MXAN_RS33945 ← / ← cas2					intergenic	hypothetical protein/CRISPR‑associated endonuclease Cas2
8,581,798	A→G										0.105			intergenic (‑2730/+1639)	MXAN_RS33945 ← / ← cas2					intergenic	hypothetical protein/CRISPR‑associated endonuclease Cas2
8,582,387	G→T									0.067	0.086	0.073		intergenic (‑3319/+1050)	MXAN_RS33945 ← / ← cas2					intergenic	hypothetical protein/CRISPR‑associated endonuclease Cas2
8,582,526	G→T			0.066										intergenic (‑3458/+911)	MXAN_RS33945 ← / ← cas2					intergenic	hypothetical protein/CRISPR‑associated endonuclease Cas2
8,705,961	T→C								1					S107G (AGC→GGC)	MXAN_7131 ←	S	107	G	SG	nonsynonymous	hypothetical protein
8,806,578	C→T	1												A57V (GCC→GTC)	MXAN_7214 →	A	57	V	AV	nonsynonymous	sigma‑70 family RNA polymerase sigma factor
8,806,870	Δ12 bp									1				coding (462‑473/513 nt)	MXAN_7214 →					inframe-deletion	sigma‑70 family RNA polymerase sigma factor
8,808,112	A→C				1									Q145P (CAG→CCG)	MXAN_7216 →	Q	145	P	QP	nonsynonymous	caspase family protein
8,808,507	T→A		1											W277R (TGG→AGG)	MXAN_7216 →	W	277	R	WR	nonsynonymous	caspase family protein
8,809,349	A→C			1										D25A (GAC→GCC)	MXAN_7217 →	D	25	A	DA	nonsynonymous	Ig‑like domain‑containing protein
8,861,424	G→A								0.055					intergenic (‑1065/+1253)	MXAN_7258 ← / ← cas2					intergenic	SMI1/KNR4 family protein/CRISPR‑associated endonuclease Cas2
8,862,010	G→T		0.067											intergenic (‑1651/+667)	MXAN_7258 ← / ← cas2					intergenic	SMI1/KNR4 family protein/CRISPR‑associated endonuclease Cas2
8,872,896	G→T											1		intergenic (‑248/‑77)	MXAN_7267 ← / → MXAN_7268					intergenic	SAVED domain‑containing protein/DUF2381 family protein
8,884,535	Δ140 bp						0.053		0.062					intergenic (‑317/+3697)	MXAN_7275 ← / ← cas6					intergenic	hypothetical protein/type I‑MYXAN CRISPR‑associated protein Cas6/Cmx6
8,885,386	C→G		0.057	0.08										intergenic (‑1168/+2985)	MXAN_7275 ← / ← cas6					intergenic	hypothetical protein/type I‑MYXAN CRISPR‑associated protein Cas6/Cmx6
8,972,699	C→G										1			R131P (CGC→CCC)	MXAN_7352 ←	R	131	P	RP	nonsynonymous	DUF2378 family protein
8,981,293	C→T				0.553									intergenic (+317/+308)	tkt → / ← truB					intergenic	transketolase/tRNA pseudouridine(55) synthase TruB
9,012,795	G→A				0.063									P122S (CCG→TCG)	MXAN_7387 ←	P	122	S	PS	nonsynonymous	LysM peptidoglycan‑binding domain‑containing protein
9,062,185	C→T				1									R63C (CGC→TGC)	MXAN_7440 →	R	63	C	RC	nonsynonymous	sigma‑54 dependent transcriptional regulator
9,072,605	C→T										0.065			A22V (GCC→GTC)	MXAN_7449 →	A	22	V	AV	nonsynonymous	serine acetyltransferase
COUNTS		GVM1 (NP-1)	GVM3 (NP-2)	GVM5 (NP-3)	GVM7 (NP-4)	GVM89 (Ec-1)	GVM91 (Ec-2)	GVM93 (Ec-3)	GVM95 (Ec-4)	GVM97 (Bs-1)	GVM99 (Bs-2)	GVM101 (Bs-3)	GVM103 (Bs-4)
FIXED (100%)		11	7	14	7	13	12	17	14	18	14	17	14
POLYMORPHIC		7	9	8	14	4	6	1	2	2	10	14	5
TOTAL		18	16	22	21	17	18	18	16	20	24	31	19	240
Observed Nonsyn		8	7	10	6	7	9	12	12	11	12	10	11
POSSIBLE NonSyn		17392410	17392440	17392423	17392433	17392485	17392760	17392429	17392400	17392474	17392262	17392434	17392431
non-syn. sites at risk		5797470	5797480	5797474	5797478	5797495	5797587	5797476	5797467	5797491	5797421	5797478	5797477	5.79748e+06
OBSERVED SYN		2	0	2	0	0	1	2	0	1	0	1	0
POSSIBLE Syn		6397515	6397522	6397521	6397512	6397541	6397621	6397520	6397508	6397531	6397468	6397521	6397527
syn. sites at risk		2132505	2132507	2132507	2132504	2132514	2132540	2132507	2132503	2132510	2132489	2132507	2132509	2.13251e+06
dN vs dS (fixed)		1.47133	2.57483	1.83917	2.207	2.57484	3.31049	2.207	4.414	4.04617	4.41401	3.67834	4.04617	3.06528
